# Fixed-dose streptozotocin combined with high-fat diet induces a stable type 2 diabetes-like phenotype in C57BL/6J mice

**DOI:** 10.64898/2026.06.01.728717

**Authors:** Claes Fryklund, Christian Simonsson, Alexandra Hellberg, Josefin Malmberg, Karin G. Stenkula, Maria Swanberg

## Abstract

High-fat diet (HFD) combined with streptozotocin (STZ) is widely used to model type 2 diabetes (T2D) in rodents, but is often associated with high mortality, non-responders, and inconsistent outcomes. STZ is conventionally administered using body weight-adjusted dosing (mg/kg), despite evidence that heavier animals, including HFD-fed mice, exhibit more severe glycaemic responses.

Here, we performed metabolic phenotyping in chow- and HFD-fed C57BL/6J mice treated with low or high fixed doses (mg instead of mg/kg) of anomer-equilibrated STZ. HFD combined with low-dose STZ induced a stable T2D-like phenotype characterized by sustained obesity, moderate hyperglycaemia, insulin resistance, and partial β-cell loss, with low inter-individual variability. In contrast, high-dose STZ induced a T1D-like phenotype with extensive β-cell loss. A semi-mechanistic mathematical model was developed and validated against independent experimental data, reproducing the observed dynamics of fasting glucose in response to fixed-dose STZ. The model further predicted that weight-adjusted (mg/kg) dosing could introduce variability in glycaemic responses, particularly in HFD-fed mice.

Together, these results demonstrate that fixed-dose, anomer-equilibrated STZ induces a stable T2D-like phenotype, providing an alternative to conventional weight-adjusted dosing in HFD-fed mice.
