## Supplementary material for "Fixed-dose streptozotocin combined with high-fat diet induces a stable type 2 diabetes-like phenotype in C57BL/6J mice": Raw data: Raw data.xlsx

### Sheet: Body weight
Nr study	Cage study	Genotype	Diet	Treatment	BW_week_0	BW_week_3	BW_week_6	BW_week_9	BW_week_13	BW_week_17	BW_week_21	BW_week_24	BW_week_25
3	1	WT	CHOW	VEHICLE	26.8	28.9	29	29.6	31.5	33.2	33.4	34.8	33.8
4	1	WT	CHOW	VEHICLE	24.8	27.3	28	28.2	30.1	31.5	32	33	32.6
6	2	WT	CHOW	VEHICLE	27.8	28.7	29.9	30.6	32.6	34.4	34.1	34.8	34.8
8	2	WT	CHOW	VEHICLE	26.1	28.1	28.9	29.8	31.2	34.5	34.8	35.3	34.8
10	2	WT	CHOW	VEHICLE	25.8	26.6	27	28.5	29.5	30.9	31.8	31.3	30.9
12	3	WT	CHOW	STZ HIGH	27.2	29.2	30.7	29.3	29.7	31.2	30.6	31.2	29.8
14	3	WT	CHOW	STZ HIGH	27.1	28.9	30.2	29	29.5	30.1	30.5	29.1	29.9
18	4	WT	CHOW	STZ HIGH	24.6	27.1	28.6	26.9	27.2	28	27.8	27.5	26.9
19	4	WT	CHOW	STZ HIGH	24.2	25.3	27.2	26.4	26.8	27.3	25.8	27	25.7
20	4	WT	CHOW	STZ HIGH	22.2	24.2	24.9	24.1	24.4	25.1
21	5	WT	HFD	VEHICLE	25.3	31.2	35	35.1	39.6	46.2	48.2	45.9	47.1
25	5	WT	HFD	VEHICLE	23.7	29.5	32.6	34.3	38.2	47.3	46.7	47.1	48.3
26	6	WT	HFD	VEHICLE	25.5	29.4	34.7	34.5	39.3	44.4	48.1	48.9	48.6
27	6	WT	HFD	VEHICLE	25	31.7	38	40.1	48.3	51.5	55.1	54.4	54.5
30	6	WT	HFD	VEHICLE	26.4	33.2	39	36.5	41.8	45.9	47.8	48.3	46.8
31	7	WT	HFD	STZ HIGH	26.6	31.8	32.8	28.1
32	7	WT	HFD	STZ HIGH	25.7	32	35.9	31.6	28.9	30.8	30.4	31	30.4
37	8	WT	HFD	STZ HIGH	24.4	31	34	29.1	29.9	29	28.5	29.9	29.8
38	8	WT	HFD	STZ HIGH	26.7	32.1	36.8	32	29.6	29.8	30.1	30	30.1
39	8	WT	HFD	STZ HIGH	24.2	29.8	35.4	31.3	28.9	30.6	29.9	30.3	30.7
44	9	WT	CHOW	VEHICLE	24.7	28.9	30.1	30.8	33.2	34.9	34.5	35.8	35.4
45	9	WT	CHOW	VEHICLE	26.5	29.2	30.1	30.8	32.9	33.2	35.2	34	33.7
48	10	WT	CHOW	VEHICLE	25	26.8	28	29.2	31	31.5	33.3	32.3	32.1
49	10	WT	CHOW	VEHICLE	27.5	30.1	31.2	31.9	33.5	34.2	35.9	34.1	33.7
50	10	WT	CHOW	VEHICLE	25.7	27.8	29	28.6	30.5	32.2	33.5	32.2	31.9
51	11	WT	CHOW	STZ LOW	24.3	26.2	27.2	26.4	27.9	29	28.7	30	29.9
52	11	WT	CHOW	STZ LOW	24.1	26.7	28.3
53	11	WT	CHOW	STZ LOW	23.5	26.4	26.5	27.2	27.5	28.2	29.6	28.5	28.4
57	12	WT	CHOW	STZ LOW	25.8	29.7	30.7	30.8	30.9	31.3	30.7	31.9	31.3
60	12	WT	CHOW	STZ LOW	24.2	27.9	29.1	27.8	27.8	28	27.3	28.1	27.6
61	13	WT	HFD	STZ LOW	24	29.5	33.4	32.7	36.2	37.7	40.4	40.4	40.4
65	13	WT	HFD	STZ LOW	24.2	31.1	35.6	37.2	42.8	46.5	49.2	47.2	47.2
66	14	WT	HFD	STZ LOW	26.7	33.8	37.9	35.7	39.3	43.5	45.7	46.3	47.1
67	14	WT	HFD	STZ LOW	26.5	33.2	36.4	35.3	40.1	44	47.7	46.1	47.3
70	14	WT	HFD	STZ LOW	24.2	30.3	31.1	29.5	34.2	36	39.4	40.5	41.9
71	15	WT	HFD	STZ LOW	24.3	33	38.7	34.6	37.6	39.2	41.8	41.9	43.7
74	15	WT	HFD	STZ LOW	26	34	40.6	38.5	46.1	49.3	50.7	50.1	50.2
77	16	WT	HFD	VEHICLE	25.3	35.8	40.7	43.1	50.8	52.5	54	55.7	55.5
79	16	WT	HFD	VEHICLE	25.6	31.8	33.9	36.1	41.3	45.7	48.5	50.5	50.4

### Sheet: Fasting (4h) blood glucose (mM)
Nr study	Cage study	Genotype	Diet	Treatment	BG_week_0	BG_week_3	BG_week_6	BG_week_9	BG_week_13	BG_week_17	BG_week_21	BG_week_24
3	1	WT	CHOW	VEHICLE	7.2	9.3	6.4	10.1	10.4	9.2	7.7	11.3
4	1	WT	CHOW	VEHICLE	10.6	10.6	7.7	8	7.7	9.4	7.8	10.8
6	2	WT	CHOW	VEHICLE	7	9.1	6.9	9.8	10.5	11.3	9.5	12.5
8	2	WT	CHOW	VEHICLE	9.4	7.3	7.7	11.4	10.3	8.7	13.2	10.7
10	2	WT	CHOW	VEHICLE	7.7	9.5	8.3	10.9	8.7	9.9	8.3	11.3
12	3	WT	CHOW	STZ HIGH	7.1	8.8	8.3	14.2	16.9	17.8	23.7	29.8
14	3	WT	CHOW	STZ HIGH	6.6	8.2	8.3	18.9	19.1	18.4	19.8
18	4	WT	CHOW	STZ HIGH	7.8	9.1	8.3	25.3	24.2	20.1	23.3	23.9
19	4	WT	CHOW	STZ HIGH	8.3	11.6	6.9	25	22.3	19.3	27.5	23.7
20	4	WT	CHOW	STZ HIGH
21	5	WT	HFD	VEHICLE	8.8	11.3	10.1	11.5	13.5	13.6	8.7	11
25	5	WT	HFD	VEHICLE	10.6	10.3	7.8	11.3	9.1	11.8	11.9	10
26	6	WT	HFD	VEHICLE	11.4	11.7	10.1	12.1	12.8	13.7	10.4	13.7
27	6	WT	HFD	VEHICLE	6.1	11.2	9.8	10.6	10.4	8.1	9.3	13.7
30	6	WT	HFD	VEHICLE	7.9	13.4	10.7	10.6	13.6	11	12.9	16.6
31	7	WT	HFD	STZ HIGH
32	7	WT	HFD	STZ HIGH	7.3	11.3	10.7	26.8	21.3	23.8	27.6	24.9
37	8	WT	HFD	STZ HIGH	8.5	10.3	8.9	21.7	25.9	28.9	26.8	27.3
38	8	WT	HFD	STZ HIGH	9.9	9.9	13.1	26.3	23.2	24.1	29.7	26.6
39	8	WT	HFD	STZ HIGH	11.3	11.4	11.5	27.7	24.4	23.6	23	24.8
44	9	WT	CHOW	VEHICLE	7.1	6.7	6.3	6.8	7.2	7.9	8.3	6.3
45	9	WT	CHOW	VEHICLE	8.1	9.1	9.1	10.6	9.2	10.3	10.1	9.6
48	10	WT	CHOW	VEHICLE	6.6	7.6	7.7	9.9	10	9.8	9.7	7.3
49	10	WT	CHOW	VEHICLE	9.1	11.1	5.8	8	8.4	8.7	10.8	9.8
50	10	WT	CHOW	VEHICLE	9.6	9.7	8.5	9.3	8.9	9.9	10.3	9.2
51	11	WT	CHOW	STZ LOW	7.8	8.2	6.2	11.8	9.7	8.7	9.6	7.6
52	11	WT	CHOW	STZ LOW
53	11	WT	CHOW	STZ LOW	7.7	9.4	8.6	13.6	12	17.3	12.8	11.8
57	12	WT	CHOW	STZ LOW	8.6	8.8	8.8	19.8	8.6	14.2	9.2	14.8
60	12	WT	CHOW	STZ LOW	8.9		7.1	23.4	19.1	15.2	18.9	19.3
61	13	WT	HFD	STZ LOW	7.9	8.7	11.9	15.4	15.2	12.7	11.4	10.2
65	13	WT	HFD	STZ LOW	10.2	14.6	11.8	17.3	22.4	16.4	16.7	16
66	14	WT	HFD	STZ LOW	11.4	14.9	11.1	18.4	13.1	18.8	16.9	12.2
67	14	WT	HFD	STZ LOW	7.5	12.2	9.8	14.8	19.5	15	17.6	12.3
70	14	WT	HFD	STZ LOW	11.1	12.9	10.8	19.1	19.8	15.5	16.4	18.8
71	15	WT	HFD	STZ LOW	8.1	10.3	11.8	12.4	16.6	11.8	13.2	10.8
74	15	WT	HFD	STZ LOW	7.9	11.6	10.6	16.1	22.3	22.5	18.8	20.3
77	16	WT	HFD	VEHICLE	10.9	11.9	10.4	10	12.2	12.3	12.7	12.2
79	16	WT	HFD	VEHICLE	8.4	10.2	8.2	12.1	11.2	12.6	12.1	9.3

### Sheet: Fasting (4h) insulin ng per mL
Nr study	Cage study	Genotype	Diet	Treatment	Insulin w0	Insulin w3	Insulin w6	insulin w9	Insulin w13	insulin w17	Insulin w21	Insulin w24
3	1	WT	CHOW	VEHICLE	0.681	1.025	0.809	1.08	0.68	1.123	1.039	0.96
4	1	WT	CHOW	VEHICLE	0.63	0.997	0.932	0.963	1.044	1.332	1.377	1.043
6	2	WT	CHOW	VEHICLE	0.593	0.844	0.61	1.059	0.826	1.338	1.383
8	2	WT	CHOW	VEHICLE	1.419	1.327	1.403	1.42	1.405	2.277	2.451	1.248
10	2	WT	CHOW	VEHICLE	1.177	0.981	1.019	1.101	1.11	1.214	1.579	1.354
12	3	WT	CHOW	STZ HIGH	1.323	0.734	0.966	1.058	0.704	0.77	0.551	0.232
14	3	WT	CHOW	STZ HIGH	1.032	0.871	1.437	0.844		0.556	0.457
18	4	WT	CHOW	STZ HIGH	1.299	1.512	1.587	0.746	0.529		0.206	0.254
19	4	WT	CHOW	STZ HIGH	1.33	0.852	1.05	0.396	0.471	0.241	0.336	0.265
20	4	WT	CHOW	STZ HIGH
21	5	WT	HFD	VEHICLE	0.908	1.846	1.312	1.389	0.957	3.129	2.111	1.931
25	5	WT	HFD	VEHICLE	0.598333	1.496	0.444	2.847	1.516	5.525	1.561	2.237
26	6	WT	HFD	VEHICLE	0.808	1.215	1.498	1.964	2.334	3.724	4.436	3.912
27	6	WT	HFD	VEHICLE	1.105	3.001	2.793	3.271	6.389	5.465	7.344	4.673
30	6	WT	HFD	VEHICLE	0.997	1.767	2.065	1.915	1.837	2.71	2.934	1.835
31	7	WT	HFD	STZ HIGH
32	7	WT	HFD	STZ HIGH	1.155	2.266	2.006	0.523	0.677	0.523	0.547	0.674
37	8	WT	HFD	STZ HIGH	1.371	1.409	1.21	0.675	0.629	0.556	0.521	0.475
38	8	WT	HFD	STZ HIGH	1.213	1.45	1.845	0.483	0.544	0.668	0.459	0.262
39	8	WT	HFD	STZ HIGH	1.337	0.956	1.795	0.561	0.82	0.867	0.769	1.004
44	9	WT	CHOW	VEHICLE	3.276	1.599	2.321	2.661	2.397	2.981	3.073	5.058
45	9	WT	CHOW	VEHICLE	1.592	1.075	1.336	1.25	1.169	1.224	1.736	1.36
48	10	WT	CHOW	VEHICLE	0.484	0.869		0.929	1.017	1.52	1.548	1.263
49	10	WT	CHOW	VEHICLE	1.112	0.606	1.138	1.489	1.201	1.159	2.319	1.073
50	10	WT	CHOW	VEHICLE	0.854	0.86	1.022	1.114	1.376	1.522	1.579	0.991
51	11	WT	CHOW	STZ LOW	1.062	0.773	1.152	0.915	0.652	1.068	1.066	0.739
52	11	WT	CHOW	STZ LOW
53	11	WT	CHOW	STZ LOW	0.214	0.862	1.276	0.722	0.56	0.862	0.632	0.647
57	12	WT	CHOW	STZ LOW	0.989	1.112	1.399	1.103	0.705	0.981	1.051
60	12	WT	CHOW	STZ LOW	0.139		1.495	0.962	0.602	0.688	0.543	0.581
61	13	WT	HFD	STZ LOW	0.804	1.746	1.331	1.328	0.418	1.153	1.37	1.643
65	13	WT	HFD	STZ LOW	0.835	1.446	1.997	1.66	2.286	2.367	2.423	2.079
66	14	WT	HFD	STZ LOW	0.914	1.976	1.947	1.192	1.826	1.516	1.934	1.396
67	14	WT	HFD	STZ LOW	0.41		2.807	1.937	1.335	1.558	1.889	1.778
70	14	WT	HFD	STZ LOW	0.896	1.897	1.434	1.078	1.134	1.243	1.227	1.13
71	15	WT	HFD	STZ LOW	1.069	1.384	1.711	1.014	1.648	1.119	1.47	1.434
74	15	WT	HFD	STZ LOW	0.845	1.825	3.151	1.289	1.742	1.727	1.53	2.131
77	16	WT	HFD	VEHICLE	0.759	1.934	1.853	3.675	5.392	3.473	2.636	4.688
79	16	WT	HFD	VEHICLE	1.327	1.327	1.233	2.455	2.498	2.597	2.126	6.715

### Sheet: Liver and fat weight (g)
Nr study	Cage study	Genotype	Diet	Treatment	Liver_week_25_final	Epididymal_fat_week_25_final	Inguinal_fat_week_25_final
3	1	WT	CHOW	VEHICLE	1.85	0.62	0.41
4	1	WT	CHOW	VEHICLE	1.81	0.68	0.37
6	2	WT	CHOW	VEHICLE	2.01	0.87	0.44
8	2	WT	CHOW	VEHICLE	1.89	1.1	0.51
10	2	WT	CHOW	VEHICLE	2.11	0.67	0.31
12	3	WT	CHOW	STZ HIGH	2.16	0.25	0.21
14	3	WT	CHOW	STZ HIGH	2.15	0.16	0.18
18	4	WT	CHOW	STZ HIGH	2.04	0.07	0.15
19	4	WT	CHOW	STZ HIGH	1.92	0.07	0.09
20	4	WT	CHOW	STZ HIGH
21	5	WT	HFD	VEHICLE	2.18	2.61	3.44
25	5	WT	HFD	VEHICLE	2.36	2.04	2.08
26	6	WT	HFD	VEHICLE	1.89	2.23	2.21
27	6	WT	HFD	VEHICLE	1.55	2.03	3.42
30	6	WT	HFD	VEHICLE	2.1	1.84	2.48
31	7	WT	HFD	STZ HIGH
32	7	WT	HFD	STZ HIGH	2.13	1.16	0.41
37	8	WT	HFD	STZ HIGH	1.79	0.83	0.27
38	8	WT	HFD	STZ HIGH	2.26	1	0.41
39	8	WT	HFD	STZ HIGH	1.99	1.18	0.48
44	9	WT	CHOW	VEHICLE	1.44	1.37	0.53
45	9	WT	CHOW	VEHICLE	2.06	1.04	0.44
48	10	WT	CHOW	VEHICLE	1.88	0.75	0.41
49	10	WT	CHOW	VEHICLE	2.01	0.86	0.45
50	10	WT	CHOW	VEHICLE	1.75	0.75	0.45
51	11	WT	CHOW	STZ LOW	1.73	0.46	0.3
52	11	WT	CHOW	STZ LOW
53	11	WT	CHOW	STZ LOW	2.17	0.45	0.34
57	12	WT	CHOW	STZ LOW	2.39	0.82	0.39
60	12	WT	CHOW	STZ LOW	2.18	0.44	0.29
61	13	WT	HFD	STZ LOW	1.78	3.47	1.75
65	13	WT	HFD	STZ LOW	2.49	2.26	2.9
66	14	WT	HFD	STZ LOW	2.2	2.57	2.84
67	14	WT	HFD	STZ LOW	2.16	2.62	2.8
70	14	WT	HFD	STZ LOW	2.03	3.1	1.97
71	15	WT	HFD	STZ LOW	2.22	3.1	2.34
74	15	WT	HFD	STZ LOW	3.25	2.53	3.05
77	16	WT	HFD	VEHICLE	3.18	2.99	3.22
79	16	WT	HFD	VEHICLE	2.43	2.36	3.14

### Sheet: HOMA-IR
Nr study	Cage study	Genotype	Diet	Treatment	HOMA-IR w0	HOMA-IR w3	HOMA-IR w6	HOMA-IR w9	HOMA-IR w13	HOMA-IR w17	HOMA-IR w21	HOMA-IR w24
3	1	WT	CHOW	VEHICLE	6.2543	12.1592	6.6043	13.9138	9.0207	13.1785	10.2048	13.8372
4	1	WT	CHOW	VEHICLE	8.5182	13.4803	9.1539	9.8269	10.2539	15.971	13.7002	14.3684
6	2	WT	CHOW	VEHICLE	5.2948	9.7968	5.3688	13.238	11.0629	19.2856	16.7589
8	2	WT	CHOW	VEHICLE	17.0141	12.3564	13.78	20.6487	18.4592	25.2686	41.2683	17.0333
10	2	WT	CHOW	VEHICLE	11.5602	11.8875	10.7883	15.3078	12.318	15.3304	16.717	19.5163
12	3	WT	CHOW	STZ HIGH	11.9817	8.2391	10.2271	19.1634	15.176	17.4828	16.6571	8.8187
14	3	WT	CHOW	STZ HIGH	8.6881	9.1103	15.2137	20.3472		13.0494	11.542
18	4	WT	CHOW	STZ HIGH	12.9242	17.5506	16.8017	24.0746	16.3294		6.1224	7.7434
19	4	WT	CHOW	STZ HIGH	14.0809	12.6066	9.2414	12.628	13.3975	5.933	11.7861	8.0111
20	4	WT	CHOW	STZ HIGH
21	5	WT	HFD	VEHICLE	10.1922	26.6078	16.9026	20.3751	16.4795	54.2805	23.4265	27.0941
25	5	WT	HFD	VEHICLE	8.09	19.6548	4.4175	41.036	17.5971	83.1598	23.6946	28.5342
26	6	WT	HFD	VEHICLE	11.7494	18.1327	19.2989	30.3128	38.1075	65.0773	58.847	68.3626
27	6	WT	HFD	VEHICLE	8.5979	42.873	34.9137	44.2268	84.7551	56.4644	87.1194	81.6612
30	6	WT	HFD	VEHICLE	10.0467	30.2023	28.184	25.8925	31.8675	38.0243	48.278	38.8547
31	7	WT	HFD	STZ HIGH
32	7	WT	HFD	STZ HIGH	10.7548	32.6616	27.3788	17.8787	18.3936	15.8774	19.2573	21.4071
37	8	WT	HFD	STZ HIGH	14.8647	18.5118	13.7365	18.6837	20.7802	20.4961	17.8103	16.5408
38	8	WT	HFD	STZ HIGH	15.3178	18.3106	30.8295	16.2033	16.0985	20.5349	17.3888	8.8896
39	8	WT	HFD	STZ HIGH	19.2712	13.9015	26.3307	19.8218	25.5213	26.0994	22.5608	31.7603
44	9	WT	CHOW	VEHICLE	29.6689	13.6654	18.6516	23.0809	22.014	30.0392	32.5342	40.6461
45	9	WT	CHOW	VEHICLE	16.4485	12.4781	15.5077	16.9011	13.7183	16.0812	22.3651	16.6537
48	10	WT	CHOW	VEHICLE	4.0746	8.4243		11.7314	12.9724	19.0007	19.1532	11.7605
49	10	WT	CHOW	VEHICLE	12.9076	8.5802	8.4192	15.1944	12.8683	12.8618	31.9465	13.413
50	10	WT	CHOW	VEHICLE	10.4575	10.6407	11.0808	13.215	15.621	19.2198	20.7453	11.6295
51	11	WT	CHOW	STZ LOW	10.5662	8.0852	9.1105	13.7722	8.0671	11.852	13.0535	7.164
52	11	WT	CHOW	STZ LOW
53	11	WT	CHOW	STZ LOW	2.1019	10.3356	13.9974	12.5249	8.5717	19.0218	10.3187	9.7384
57	12	WT	CHOW	STZ LOW	10.8491	12.4821	15.7036	27.8574	7.7337	17.7687	12.3336
60	12	WT	CHOW	STZ LOW	1.578		13.5394	28.7138	14.6666	13.3392	13.0906	14.3032
61	13	WT	HFD	STZ LOW	8.1018	19.3759	20.2034	26.0866	8.1044	18.6781	19.9216	21.3765
65	13	WT	HFD	STZ LOW	10.8639	26.929	30.058	36.6314	65.3166	49.5155	51.6142	42.4301
66	14	WT	HFD	STZ LOW	13.2908	37.5554	27.5669	27.9765	30.5121	36.3544	41.691	21.7242
67	14	WT	HFD	STZ LOW	3.9223		35.0887	36.5671	33.2059	29.8097	42.4076	27.8956
70	14	WT	HFD	STZ LOW	12.6862	31.2145	19.7548	26.2634	28.6403	24.5755	25.6677	27.0979
71	15	WT	HFD	STZ LOW	11.0449	18.1833	25.7532	16.0383	34.8951	16.8427	24.7509	19.7548
74	15	WT	HFD	STZ LOW	8.515	27.0035	42.6043	26.4715	49.551	49.5649	36.6901	55.1796
77	16	WT	HFD	VEHICLE	10.5528	29.3564	24.5815	46.8767	83.9091	54.4891	42.702	72.9536
79	16	WT	HFD	VEHICLE	14.2184	17.2652	12.8966	37.891	35.687	41.739	32.8132	79.6578

### Sheet: HOMA-β
Nr study	Cage study	Genotype	Diet	Treatment	HOMA-B w0	HOMA-B w3	HOMA-B w6	HOMA-B week9	HOMA-B w13	HOMA-B week 17	HOMA-B w21	HOMA-B w24
3	1	WT	CHOW	VEHICLE	105.647	101.44	160.126	93.9273	56.5681	113.088	141.997	70.6462
4	1	WT	CHOW	VEHICLE	50.9324	80.6025	127.373	122.836	142.68	129.588	183.813	82.0112
6	2	WT	CHOW	VEHICLE	97.252	86.51	102.982	96.4867	67.732	98.4631	132.307
8	2	WT	CHOW	VEHICLE	138.052	200.447	191.743	103.175	118.599	251.346	145.039	99.4933
10	2	WT	CHOW	VEHICLE	160.857	93.849	121.855	85.4019	122.527	108.881	188.822	99.6405
12	3	WT	CHOW	STZ HIGH	210.945	79.4936	115.517	56.7563	30.1564	30.9077	15.6571	5.06342
14	3	WT	CHOW	STZ HIGH	191.086	106.373	171.841	31.4582		21.4191	16.0931
18	4	WT	CHOW	STZ HIGH	173.401	154.98	189.779	19.6424	14.6689		5.97192	7.14686
19	4	WT	CHOW	STZ HIGH	159.046	60.3763	177.265	10.5723	14.3805	8.75532	8.036	7.5302
20	4	WT	CHOW	STZ HIGH
21	5	WT	HFD	VEHICLE	98.3381	135.847	114.104	99.6608	54.9318	177.826	233.022	147.786
25	5	WT	HFD	VEHICLE	48.3723	126.28	59.2688	209.51	155.39	382.09	106.668	197.544
26	6	WT	HFD	VEHICLE	58.7078	85.05	130.281	131.086	144.055	209.566	369.024	220.146
27	6	WT	HFD	VEHICLE	243.95	223.711	254.473	264.444	531.491	681.937	726.803	262.971
30	6	WT	HFD	VEHICLE	130.063	102.45	164.626	154.818	104.4	207.405	179.161	80.4038
31	7	WT	HFD	STZ HIGH
32	7	WT	HFD	STZ HIGH	174.466	166.754	159.923	12.8842	21.8313	14.7883	13.0281	18.0783
37	8	WT	HFD	STZ HIGH	157.391	118.936	128.619	21.2885	16.1181	12.5647	12.8349	11.4559
38	8	WT	HFD	STZ HIGH	108.791	130.047	110.316	12.1597	15.8506	18.6132	10.056	6.5103
39	8	WT	HFD	STZ HIGH	98.3895	69.4613	128.791	13.3064	22.5206	24.7591	22.6362	27.0562
44	9	WT	CHOW	VEHICLE	522.34	286.821	475.805	462.853	371.859	388.885	367.48	1036.89
45	9	WT	CHOW	VEHICLE	198.654	110.188	136.94	101.056	117.72	103.32	150.979	127.974
48	10	WT	CHOW	VEHICLE	89.6181	121.66		83.3197	89.8089	138.489	143.315	190.779
49	10	WT	CHOW	VEHICLE	113.98	45.7689	284.005	189.93	140.689	127.936	182.343	97.7622
50	10	WT	CHOW	VEHICLE	80.36	79.6194	117.326	110.248	146.264	136.504	133.286	99.7954
51	11	WT	CHOW	STZ LOW	141.765	94.4047	244.907	63.2783	60.3626	117.891	100.309	103.46
52	11	WT	CHOW	STZ LOW
53	11	WT	CHOW	STZ LOW	29.2467	83.8624	143.613	41.0325	37.8165	35.8542	39.0073	44.7443
57	12	WT	CHOW	STZ LOW	111.311	120.432	151.514	38.8418	79.3471	52.6256	105.838
60	12	WT	CHOW	STZ LOW	14.7752		238.369	27.7481	22.1505	33.7532	20.2391	21.1072
61	13	WT	HFD	STZ LOW	104.885	192.732	90.9517	64.0565	20.507	71.9372	99.5418	140.759
65	13	WT	HFD	STZ LOW	71.5358	74.7751	138.106	69.0464	69.4267	105.322	105.364	95.4677
66	14	WT	HFD	STZ LOW	66.4096	99.4933	147.05	45.92	109.18	56.8748	82.8445	92.1039
67	14	WT	HFD	STZ LOW	58.835		255.749	98.3927	47.8931	77.7645	76.8997	115.974
70	14	WT	HFD	STZ LOW	67.6716	115.838	112.756	39.6649	39.9335	59.4568	54.5967	42.3935
71	15	WT	HFD	STZ LOW	133.393	116.826	118.327	65.3973	72.2101	77.3863	86.9876	112.756
74	15	WT	HFD	STZ LOW	110.234	129.327	254.743	58.7211	53.1866	52.1736	57.4	72.8092
77	16	WT	HFD	VEHICLE	58.8738	132.157	154.148	324.531	355.748	226.534	164.463	309.3
79	16	WT	HFD	VEHICLE	155.449	113.686	150.583	163.857	186.215	163.811	141.898	664.553

### Sheet: % beta cells (endpoint)
Nr study	Cage study	Genotype	Diet	Treatment	% beta cells
3	1	WT	CHOW	VEHICLE	0.778598
4	1	WT	CHOW	VEHICLE	0.975323
6	2	WT	CHOW	VEHICLE	0.795667
8	2	WT	CHOW	VEHICLE	1.00043
10	2	WT	CHOW	VEHICLE	0.700544
12	3	WT	CHOW	STZ HIGH	0.207795
14	3	WT	CHOW	STZ HIGH	0.276037
18	4	WT	CHOW	STZ HIGH	0.16128
19	4	WT	CHOW	STZ HIGH	0.210862
20	4	WT	CHOW	STZ HIGH
21	5	WT	HFD	VEHICLE	1.15472
25	5	WT	HFD	VEHICLE	1.25058
26	6	WT	HFD	VEHICLE	1.35787
27	6	WT	HFD	VEHICLE	1.3964
30	6	WT	HFD	VEHICLE	0.563562
31	7	WT	HFD	STZ HIGH
32	7	WT	HFD	STZ HIGH	0.241659
37	8	WT	HFD	STZ HIGH	0.185949
38	8	WT	HFD	STZ HIGH	0.137286
39	8	WT	HFD	STZ HIGH	0.202284
44	9	WT	CHOW	VEHICLE	1.61359
45	9	WT	CHOW	VEHICLE	0.799112
48	10	WT	CHOW	VEHICLE	0.969169
49	10	WT	CHOW	VEHICLE	1.1001
50	10	WT	CHOW	VEHICLE	0.946059
51	11	WT	CHOW	STZ LOW	0.473515
52	11	WT	CHOW	STZ LOW
53	11	WT	CHOW	STZ LOW	0.22566
57	12	WT	CHOW	STZ LOW	0.2813
60	12	WT	CHOW	STZ LOW	0.154875
61	13	WT	HFD	STZ LOW	0.434754
65	13	WT	HFD	STZ LOW	0.5004
66	14	WT	HFD	STZ LOW	0.529414
67	14	WT	HFD	STZ LOW	0.365413
70	14	WT	HFD	STZ LOW	0.419844
71	15	WT	HFD	STZ LOW	0.320907
74	15	WT	HFD	STZ LOW	0.57672
77	16	WT	HFD	VEHICLE	2.45807
79	16	WT	HFD	VEHICLE	1.1544

### Sheet: Average post-STZ (w9-24)
Nr study	Cage study	Genotype	Diet	Treatment	HOMA-B W9-24	QUICKI w9-24	HOMA-IR w9-24	BG w9-24	Insulin w9-24
3	1	WT	CHOW	VEHICLE	95.2453	0.271776	12.031	9.74	0.9764			NOTE: these are average values across weeks 9-24, after mice recieved STZ or vehicle
4	1	WT	CHOW	VEHICLE	132.186	0.269853	12.8241	8.74	1.1518
6	2	WT	CHOW	VEHICLE	98.7472	0.264974	15.0863	10.72	1.1515
8	2	WT	CHOW	VEHICLE	143.53	0.251955	24.5356	10.86	1.7602
10	2	WT	CHOW	VEHICLE	121.054	0.263071	15.8379	9.82	1.2716
12	3	WT	CHOW	STZ HIGH	27.7082	0.264677	15.4596	20.48	0.663
14	3	WT	CHOW	STZ HIGH	22.9901	0.265487	14.9795	19.05	0.619
18	4	WT	CHOW	STZ HIGH	11.8575	0.273263	13.5674	23.36	0.43375
19	4	WT	CHOW	STZ HIGH	9.85487	0.277966	10.3511	23.56	0.3418
20	4	WT	CHOW	STZ HIGH
21	5	WT	HFD	VEHICLE	142.645	0.24921	28.3311	11.66	1.9034
25	5	WT	HFD	VEHICLE	210.241	0.242923	38.8043	10.82	2.7372
26	6	WT	HFD	VEHICLE	214.775	0.232614	52.1414	12.54	3.274
27	6	WT	HFD	VEHICLE	493.529	0.225232	70.8454	10.42	5.4284
30	6	WT	HFD	VEHICLE	145.238	0.240418	36.5834	12.94	2.2462
31	7	WT	HFD	STZ HIGH
32	7	WT	HFD	STZ HIGH	16.1221	0.258159	18.5628	24.88	0.5888
37	8	WT	HFD	STZ HIGH	14.8524	0.257659	18.8622	26.12	0.5712
38	8	WT	HFD	STZ HIGH	12.638	0.264069	15.823	25.98	0.4832
39	8	WT	HFD	STZ HIGH	22.0557	0.249908	25.1527	24.7	0.8042
44	9	WT	CHOW	VEHICLE	525.593	0.245937	29.6629	7.3	3.234
45	9	WT	CHOW	VEHICLE	120.21	0.260772	17.1439	9.96	1.3478
48	10	WT	CHOW	VEHICLE	129.142	0.265412	14.9236	9.34	1.2554
49	10	WT	CHOW	VEHICLE	147.732	0.262587	17.2568	9.14	1.4482
50	10	WT	CHOW	VEHICLE	125.219	0.263069	16.0861	9.52	1.3164
51	11	WT	CHOW	STZ LOW	89.0601	0.276103	10.7818	9.48	0.888
52	11	WT	CHOW	STZ LOW
53	11	WT	CHOW	STZ LOW	39.691	0.272774	12.0351	13.5	0.6846
57	12	WT	CHOW	STZ LOW	69.163	0.265615	16.4233	13.32	0.96
60	12	WT	CHOW	STZ LOW	24.9996	0.262624	16.8227	19.18	0.6752
61	13	WT	HFD	STZ LOW	79.3602	0.260134	18.8334	12.98	1.1824
65	13	WT	HFD	STZ LOW	88.9254	0.233176	49.1016	17.76	2.163
66	14	WT	HFD	STZ LOW	77.3845	0.244206	31.6516	15.88	1.5728
67	14	WT	HFD	STZ LOW	83.3848	0.241968	33.9772	15.84	1.6994
70	14	WT	HFD	STZ LOW	47.2091	0.248191	26.449	17.92	1.1624
71	15	WT	HFD	STZ LOW	82.9474	0.254042	22.4564	12.96	1.337
74	15	WT	HFD	STZ LOW	58.8581	0.236516	43.4914	20	1.6838
77	16	WT	HFD	VEHICLE	276.115	0.228858	60.1861	11.88	3.9728
79	16	WT	HFD	VEHICLE	264.067	0.236021	45.5576	11.46	3.2782

### Sheet: HFD consumed per day (g)
...1	...2	0	1	2	3	4	5	6	7	8	9	10	11	12	13	14	15	16	17	18	19	20	21	22	23	24	average per day (w1-24)
HFD	Cage 5		2.78571	2.78571	1.975	2.08571	1.93333	1.74286	2	1.68571	2.05714	2.02857	2.14286	1.91429	2	2.25714	2.25714	2.2	2.14286	1.94286	2.17143	2.11429	2.17143	2.11429	2.11429	1.85714	2.10332
HFD	Cage 6		2.81429	2.81429	2.475	2.31429	2.13333	1.97143	2.14286	1.71429	2.28571	2.34286	2.25714	2.17143	2.37143	2.24286	2.24286	2.37143	2.25714	2.51429	2.42857	2.37143	2.28571	2.4	2.4	2.28571	2.31701
HFD+STZ high	Cage 7		2.75714	2.75714	2.3	1.94286	1.96667	1.74286	2.05714	1.28571	2.42857	2.57143	2.42857	1.91837	2.28571	2.42857	2.42857	2.38095	2.47619	2.04762	1.95238	2.2381	2.2381	2.19048	2.19048	2.2381	2.21882
HFD+STZ high	Cage 8		2.8	2.8	2.325	2.11429	2	1.82857	2.11429	1.82857	2.28571	2.62857	2.54286	2.28571	2.54286	2.7	2.7	2.51429	2.65714	2.65714	2.48571	2.8	2.54286	2.71429	2.4	2.57143	2.45164
HFD+STZ low	Cage 13		3.2	2.4	2.31429	2.22857	2.34286	2.31429	2.11429	2.05714	2.05714	2.22857	2.25714	2.05714	2.11429	2.11429	2.17143	2.42857	2.11429	1.94286	2.2	2.17143	1.94286	1.97143	2.02857	2.11429	2.20357
HFD+STZ low	Cage 14		3.37143	2.4	2.22857	2.11429	2.22857	2.14286	1.97143	2.1	2.1	2.28571	2.05714	2.02857	2.14286	2.08571	2	2.14286	2.17143	2.22857	2.14286	2.2	1.94286	2.05714	2.17143	2.25714	2.19048
HFD+STZ low	Cage 15		3.51429	2.6	2.48571	2.4	2.4	2.51429	2.17143	2.15714	2.15714	2.62857	2.62857	2.2	2.54286	2.45714	2.82857	2.74286	2.94286	2.71429	3	3.14286	2.74286	3	3.14286	2.91429	2.66786
HFD	Cage 16		3.5	3.39286	2.53571	2.5	2.53571	2.25	2.17857	2.32143	2.32143	2.25	2.42857	2.21429	2.32143	2.35714	2.35714	2.10714	2.67857	2.5	2.71429	2.57143	2.32143	2.5	2.82143	2.71429	2.51637
			HFD (gram) consumed per mouse and day
			Calculated per cage
